# Higher-order epistasis within Pol II trigger loop haplotypes

**DOI:** 10.1101/2024.01.20.576280

**Authors:** Bingbing Duan, Chenxi Qiu, Steve W. Lockless, Sing-Hoi Sze, Craig D. Kaplan

## Abstract

RNA polymerase II (Pol II) has a highly conserved domain, the trigger loop (TL), that controls transcription fidelity and speed. We previously probed pairwise genetic interactions between residues within and surrounding the TL for the purpose of understand functional interactions between residues and to understand how individual mutants might alter TL function. We identified widespread incompatibility between TLs of different species when placed in the *Saccharomyces cerevisiae* Pol II context, indicating species-specific interactions between otherwise highly conserved TLs and its surroundings. These interactions represent epistasis between TL residues and the rest of Pol II. We sought to understand why certain TL sequences are incompatible with *S. cerevisiae* Pol II and to dissect the nature of genetic interactions within multiply substituted TLs as a window on higher order epistasis in this system. We identified both positive and negative higher-order residue interactions within example TL haplotypes. Intricate higher-order epistasis formed by TL residues was sometimes only apparent from analysis of intermediate genotypes, emphasizing complexity of epistatic interactions. Furthermore, we distinguished TL substitutions with distinct classes of epistatic patterns, suggesting specific TL residues that potentially influence TL evolution. Our examples of complex residue interactions suggest possible pathways for epistasis to facilitate Pol II evolution.
