## Supplemental Table 1 for "Higher-order epistasis within Pol II trigger loop haplotypes"

	GC_Data_Key.Well	GC_Data_Key.Mutant	GC_Data_Key.BioRep	GC_Data_Key.DT
13	B1	A1076T	1	1.645618309
25	C1	A1076T	1	1.418148339
29	C2	A1076T	1	1.55772423
37	D1	A1076T	2	1.468858619
41	D2	A1076T	2	1.383887967
42	D3	A1076T	2	1.36730116
49	E1	A1076T	3	1.488418387
53	E2	A1076T	3	1.371905894
54	E3	A1076T	3	1.362969846
55	E4	A1076T	3	1.407119348
63	F11	A1076T	4	1.432357449
76	G12	A1076T	4	1.383202272
88	H12	A1076T	4	1.384454614
69	F6	Epis	1	1.388563345
70	F7	Epis	1	1.375828801
71	F8	Epis	1	1.436187775
72	F9	Epis	1	1.455001913
74	G10	Epis	2	1.585135081
82	G7	Epis	2	1.632127869
83	G8	Epis	2	1.425563085
84	G9	Epis	2	1.471703397
86	H10	Epis	3	1.429333201
87	H11	Epis	3	1.408007041
95	H8	Epis	3	1.407345003
96	H9	Epis	3	1.480163126
50	E10	Epis	4	1.389985548
60	E9	Epis	4	1.396137353
62	F10	Epis	4	1.458500282
75	G11	Epis	4	1.436042888
8	A5	Sick	4	1.459433899
9	A6	Sick	4	1.358322879
10	A7	Sick	4	1.375868068
11	A8	Sick	4	1.388073698
65	F2	Sick	1	1.808809784
66	F3	Sick	1	2.392463953
67	F4	Sick	1	1.45273735
68	F5	Sick	1	1.512080529
78	G3	Sick	2	1.787926939
79	G4	Sick	2	1.598278074
80	G5	Sick	2	1.590282608
81	G6	Sick	2	1.862964284
91	H4	Sick	3	1.984984779
92	H5	Sick	3	1.589009914
93	H6	Sick	3	1.458841028
94	H7	Sick	3	1.47226413
2	A10	SuppEpis	1	1.318325018
3	A11	SuppEpis	1	1.307524734
4	A12	SuppEpis	1	1.291947702
12	A9	SuppEpis	1	1.323789536
14	B10	SuppEpis	2	1.437218026
15	B11	SuppEpis	2	1.403635984
16	B12	SuppEpis	2	1.346277806
24	B9	SuppEpis	2	1.371141818
26	C10	SuppEpis	3	1.437559922
27	C11	SuppEpis	3	1.396562174
28	C12	SuppEpis	3	1.372727427
40	D12	SuppEpis	3	1.400738141
39	D11	SuppEpis	4	1.403679866
51	E11	SuppEpis	4	1.428366431
52	E12	SuppEpis	4	1.37557247
64	F12	SuppEpis	4	1.365417169
21	B6	SuppSick	1	1.453500724
22	B7	SuppSick	1	1.354687777
23	B8	SuppSick	1	1.378924815
33	C6	SuppSick	2	1.387201025
34	C7	SuppSick	2	1.361635318
35	C8	SuppSick	2	1.85867656
36	C9	SuppSick	2	1.378963013
38	D10	SuppSick	3	1.398593593
46	D7	SuppSick	3	1.377769795
47	D8	SuppSick	3	1.456630497
48	D9	SuppSick	3	1.578369994
56	E5	SuppSick	4	1.342877961
57	E6	SuppSick	4	1.362693685
58	E7	SuppSick	4	1.409037109
59	E8	SuppSick	4	1.430870743
1	A1	WT	1	1.283615092
5	A2	WT	1	1.238453506
6	A3	WT	1	1.285812795
7	A4	WT	1	1.244599365
17	B2	WT	2	1.418049624
18	B3	WT	2	1.29558434
19	B4	WT	2	1.243920807
20	B5	WT	2	1.257416855
30	C3	WT	3	1.386490065
31	C4	WT	3	1.247005785
32	C5	WT	3	1.291566876
43	D4	WT	4	1.332621348
44	D5	WT	4	1.300051143
45	D6	WT	4	1.334355973
61	F1	YPD only	1	0
73	G1	YPD only	1	1.823317995
77	G2	YPD only	1	0
85	H1	YPD only	1	7.903387595
89	H2	YPD only	1	70.76494085
90	H3	YPD only	1	0
